# Abiotic and biotic stress activate the unfolded protein response in grapevine, with IRE1/bZIP60 signaling contributing to *Botrytis cinerea* resistance

**DOI:** 10.1101/2025.08.11.669611

**Authors:** Tania Marzari, Emma Poilvert, Cécile Blanchard, Karine Palavioux, Agnès Klinguer, Hugo Hassangatebois, Alix Martinet, Aurélien Henry, Benoit Poinssot, Mathieu Gayral

## Abstract

A wide range of stresses can lead to the accumulation of unfolded or misfolded proteins in the lumen of the endoplasmic reticulum (ER), a condition known as ER stress. To restore proteostasis, eukaryotic cells activate a signaling network called the unfolded protein response (UPR). In *Vitis vinifera*, two arms of the UPR have been identified: the IRE1/bZIP60 arm and the bZIP17 arm. Notably, no putative ortholog of bZIP28 has been found in *V. vinifera*, whereas this is the case for *Arabidopsis thaliana*. We demonstrated that *VvbZIP60* mRNA undergoes unconventional splicing upon treatment with dithiothreitol (DTT) and tunicamycin (TM), both classical ER stress inducers. In addition, inhibition of IRE1 RNase activity directly decreases IRE1-bZIP60-related gene expression. We observed a strong transcriptional activation of UPR-related genes in response to heat stress which induced the re-localization of both VvbZIPs to the nucleus. Surprisingly, only VvbZIP17 responded to osmotic stresses. Grapevine is also subject to a broad range of microbial challenges, including pathogens such as *Plasmopara viticola* and *Botrytis cinerea*. Both pathogens triggered UPR genes activation in grapevine leaves. Interestingly, inhibition of IRE1 RNase activity induced higher susceptibility to *B. cinerea*. Collectively, these findings suggest that the IRE1/bZIP60 and bZIP17 arms of the UPR are not only structurally conserved in grapevine but are also transcriptionally responsive to a variety of abiotic and biotic stresses.
