## Supplementary material for "Abiotic and biotic stress activate the unfolded protein response in grapevine, with IRE1/bZIP60 signaling contributing to *Botrytis cinerea* resistance": Table S2

### Sheet: Feuil1
Table S2 : primers used in this study. In green the reference genes.
Primers for RTqPCR
	Forward	Reverse	References
VvRPL18B (Vitvi05g00033)	CCCCTATGCTTTTTGTGGACTTG	TGCTCGTTTGGGACAATAAACC	Terrier et al., 2005; Gamm et al., 2011
VvVATP16 (Vitvi03g04022)	CTTCTCCTGTATGGGAGCTG	CCATAACAACTGGTACAATCGAC
VvVPS54 (Vitvi10g01135)	GCTGTTTTTGCGGCTTGTGA	ACCTTCCACCAATCTTCTCCGT
VvEF1α (Vitvi06g04109)	GAACTGGGTGCTTGATAGGC	AACCAAAATATCCGGAGTAAAAGA
VvCHIT4C	GCAACCGATGTTGACATATCA	CGTCGCCCTAGCAAGTGAG	Marzari et al., 2025
VvSTS1.2	AGGAAGCAGCATTGAAGGCTC	TGCACCAGGCATTTCTACACC
VvbZIP60	TTGCTCCAGTGCTGTTTTGCAG	GGAGCCACTCTTTTCTGGCC	This study
VvbZIP60US		CAGGGATTCCATCAAGAGCACAG
VvbZIP60S		CAGGGAACCCAACAGCAGACT
VvbZIP17	GCATCTCAGAGTTCCAGCGA	CCAGAATCCAACAACGGGGA
VvBiP3	GAGGTTCGAGCTCTCTGGA	GGTAATGGACTGTGACTTCTTG
VvIRE1a	CGTTTGCACAAGGCTCAGAC	TCAGGGCCAAGTTCACATCC
VvIRE1b	CTCTCCAACTTCTGGCAAGG	CAAGCTAGGCTCACGGATTC
Primers for bZIP60 splicing assay
	Forward	Reverse
VvbZIP60	TTGCTCCAGTGCTGTTTTGCAG	GGAGCCACTCTTTTCTGGCC	This study
